# Evidence for the extinction burst in grip force: A preregistered study

**DOI:** 10.64898/2026.01.23.701116

**Authors:** Marlon Palomino, María Cisneros-Plazola, Any Dubón, Valeria Pérez-Treviño, Gabriela E. López-Tolsa, Rodrigo Sosa

## Abstract

In behavioral science, “extinction” refers to the change that results when a previously rewarded pursuit no longer yields reward; accordingly, this phenomenon is central to behavioral reorganization across species. Although one might expect a monotonic transition from engagement to disengagement in goal-directed behavior, in mammals this transition is often non-monotonic whereby behavior can transiently intensify before ceasing to occur—a phenomenon known as the “extinction burst.” Detecting this effect requires a metric and time window that capture the sometimes short-lived performance increase and enable comparison to counterfactual continued-reward trajectories. Certifying an increase as genuine behavioral intensification further requires ruling out increases attributable to release from competition with reward-consummatory activities, as well as inflation of peak values by extinction-induced variability. We preregistered a study in which participants earned money by squeezing a hand dynamometer. Peak standardized force in short, time-matched blocks was pre-specified as the primary index; analyses contrasted before-to-after change at different tiers where extinction was present versus absent. Peak force increased upon extinction onset, yielding a large and robust stage-by-treatment interaction effect. Our symbolic reward regime precludes release-from-competition explanations. The continuous-force record further shows a genuine central-tendency increase, ruling out variance inflation as the source of the peak-force effect.
