## Supplementary material for "Evidence for the extinction burst in grip force: A preregistered study": Electronic Supplementary Materials: thresholds.xlsx

### Sheet: Sheet1
file	set_th	rew_th
01_timeseries_all	81.4123	34.891
02_timeseries_all	151.395	64.8835
03_timeseries_all	34.8622	14.941
04_timeseries_all	74.0864	31.7513
05_timeseries_all	167.834	71.9287
06_timeseries_all	152.048	65.1634
07_timeseries_all	115.745	49.6049
08_timeseries_all	235.966	101.128
09_timeseries_all	58.6212	25.1234
10_timeseries_all	162.043	69.447
11_timeseries_all	60.0704	25.7445
12_timeseries_all	93.3147	39.992
13_timeseries_all	153.142	65.6322
14_timeseries_all	81.4982	34.9278
15_timeseries_all	49.5255	21.2252
16_timeseries_all	127.011	54.4335
17_timeseries_all	158.297	67.8415
18_timeseries_all	39.4273	16.8974
19_timeseries_all	61.2561	26.2526
20_timeseries_all	102.118	43.765
21_timeseries_all	80.4729	34.4884
22_timeseries_all	72.8721	31.2309
23_timeseries_all	76.0396	32.5884
24_timeseries_all	75.9422	32.5467
25_timeseries_all	112.514	48.2204
26_timeseries_all	299.453	128.337
27_timeseries_all	90.8231	38.9242
28_timeseries_all	134.595	57.6836
29_timeseries_all	127.378	54.5906
30_timeseries_all	125.265	53.6848
31_timeseries_all	146.784	62.9074
32_timeseries_all	16.0349	6.87208
33_timeseries_all	21.0353	9.01511
34_timeseries_all	47.5264	20.3685
35_timeseries_all	62.1095	26.6184
36_timeseries_all	55.4079	23.7463
37_timeseries_all	77.8839	33.3788
38_timeseries_all	39.2211	16.809
39_timeseries_all	129.589	55.5382
40_timeseries_all	107.543	46.0897
41_timeseries_all	67.6368	28.9872
42_timeseries_all	89.8837	38.5216
43_timeseries_all	31.2365	13.3871
44_timeseries_all	45.4931	19.497
45_timeseries_all	43.8893	18.8097
46_timeseries_all	37.7662	16.1855
47_timeseries_all	39.9084	17.1036
48_timeseries_all	112.938	48.4021
49_timeseries_all	63.1978	27.0848
50_timeseries_all	10.9085	4.67505
51_timeseries_all	62.5735	26.8172
52_timeseries_all	256.655	109.995
53_timeseries_all	84.6542	36.2804
54_timeseries_all	86.5329	37.0855
55_timeseries_all	43.1218	18.4808
56_timeseries_all	65.6264	28.1256
57_timeseries_all	128.34	55.003
58_timeseries_all	207.969	89.1294
59_timeseries_all	56.6165	24.2642
60_timeseries_all	38.6483	16.5636
61_timeseries_all	122.412	52.4623
62_timeseries_all	229.368	98.3005
63_timeseries_all	27.5535	11.8087
64_timeseries_all	92.8221	39.7809
